# A GenoChemetic strategy for derivatization of the violacein natural product scaffold

**DOI:** 10.1101/202523

**Authors:** Hung-En Lai, Alan M. C. Obled, Soo Mei Chee, Rhodri M. Morgan, Rosemary Lynch, Sunil V. Sharma, Simon J. Moore, Karen M. Polizzi, Rebecca J. M. Goss, Paul S. Freemont

## Abstract

Natural products and their analogues are often challenging to synthesise due to their complex scaffolds and embedded functional groups. Solely relying on engineering the biosynthesis of natural products may lead to limited compound diversity. Integrating synthetic biology with synthetic chemistry allows rapid access to much more diverse portfolios of xenobiotic compounds which may accelerate the discovery of new therapeutics. As a proof-of-concept, by supplementing an *Escherichia coli* strain expressing the violacein biosynthesis pathway with 5-bromo-tryptophan *in vitro* or tryptophan 7-halogenase RebH *in vivo*, 6 halogenated analogues of violacein or deoxyviolacein were generated, demonstrating promiscuity of the violacein biosynthesis pathway. Furthermore, 20 new derivatives were generated from 5-brominated violacein analogues via Suzuki-Miyaura cross-coupling reaction directly using the crude extract without prior purification. Herein, we demonstrate a flexible and rapid approach to access diverse chemical space that can be applied to a wide range of natural product scaffolds.
