## Supplementary Table S2 for "A GenoChemetic strategy for derivatization of the violacein natural product scaffold"

### Sheet: Halogenated analogues
Compound name	Compound Number	Molecular formula	Structure	calc. [M+H]+ m/z	Observed m/z	Retention time (min)	MS/MS Spectra	Isotopic distribution (MS1 ESI+ scan)
Violacein standard (Sigma)
Violacein (Vio)	1	C20H13N3O3		344.103	344.104	5.716
Deoxyviolacein (DV)	2	C20H13N3O2		328.10805	328.109	6.539
In vivo rebeccamycin-violacein hybrid pathway
7'-Cl-Vio	3	C20H12N3O3Cl		378.064	378.065	6.464
7'-Cl-DV	4a	C20H12N3O2Cl		362.069	362.072	7.458
7-Cl-DV	4b	C20H12N3O2Cl		362.069	362.072	7.178
7,7'-Cl2-DV	4c	C20H11N3O2Cl2		396.03	396.034	8.129
Feeding of 5-bromo-DL-tryptophan
5'-Br-Vio	5	C20H12N3O3Br		422.01348	422.005	6.521
5'-Br-DV	6	C20H12N3O2Br		406.01857	406.012	7.32

### Sheet: Cross-coupling products
Cross-couping partner	Cross-coupling product	Compound Number	Molecular formula	Structure	Calculated [M+H]+ m/z	Observed m./z	Retention time (min)	MS or MS2 Spectra
p-tolueneboronic acid	5'-(p-toluene)-violacein	7	C27H19N3O3		434.1499	434.149	7.04
p-tolueneboronic acid	5'-(p-toluene)-deoxyviolacein	8	C27H19N3O2		418.155	418.155	7.71
o-tolueneboronic acid	5'-(o-toluene)-deoxyviolacein	9	C27H19N3O2		418.155	418.155	7.61
p-methoxyphenylboronic acid	5'-(p-methoxylphenyl)-deoxyviolacein	10	C27H19N3O3		434.1499	434.149	7.34
3-Quinolineboronic acid	5'-(3-Quinoline)-violacein	11	C29H18N4O3		471.1452	471.145	5.49
	5'-(3-Quinoline)-deoxyviolacein	12	C29H18N4O2		455.1503	455.15	6.19
3-(Dansylamino)-phenylboronic acid	5'-(3-(Dansylamino)-phenyl)-violacein	13	C38H29N5O5S		668.1962	668.196	7.35
3-(Dansylamino)-phenylboronic acid	5'-(3-(Dansylamino)-phenyl)-deoxyviolacein	14	C38H29N5O4S		652.2013	652.201	7.99
Phenylboronic acid	5'-(Phenyl)-deoxyviolacein	15	C26H17N3O2		404.1394	404.139	7.39
p-carboxyphenylboronic acid	5'-(p-carboxyphenyl)-violacein	16	C27H17N3O5		464.1241	464.124	5.95
	5'-(p-carboxyphenyl)-deoxyviolacein	17	C27H17N3O4		448.1292	447.129	6.61
p-formylphenylboronic acid	5'-(p-formylphenyl)-violacein	18	C27H17N3O4		448.1292	448.129	6.39
	5'-(p-formylphenyl)-deoxyviolacein	19	C27H17N3O3		432.1343	432.134	7.08
4-Chloro-3-nitrophenylboronic acid	5'-(4-Chloro-3-nitrophenyl)-deoxyviolacein	20	C26H15ClN4O4		483.0855	483.085	7.88
m-aminophenylboronic acid	5'-(m-aminophenyl)-violacein	21	C26H18N4O3		435.1452	435.145	5.24
	5'-(m-aminophenyl)-deoxyviolacein	22	C26H18N4O2		419.1503	419.15	5.5
p-aminophenylboronic acid pinacol ester	5'-(p-aminophenyl)-violacein	23	C26H18N4O3		435.1452	435.145	3.96
p-cyanophenylboronic acid pinacol ester	5'-(p-cyanophenyl)-violacein	24	C27H16N4O3		445.1295	445.129	6.59
	5'-(p-cyanophenyl)-deoxyviolacein	25	C27H16N4O2		429.1346	429.134	7.28
p-ethnylphenylboronic acid pinacol ester	5'-(p-ethnylphenyl)-deoxyviolacein	26	C28H16N3O2		428.1394	428.139	7.68
